# An Integrated Platform for High-Throughput Nanoscopy

**DOI:** 10.1101/606954

**Authors:** Andrew E S Barentine, Yu Lin, Edward M Courvan, Phylicia Kidd, Miao Liu, Leonhard Balduf, Timy Phan, Felix Rivera-Molina, Michael R Grace, Zach Marin, Mark Lessard, Juliana Rios Chen, Siyuan Wang, Karla M Neugebauer, Joerg Bewersdorf, David Baddeley

## Abstract

Diffraction-unlimited single-molecule techniques like STORM and (F)PALM enable three-dimensional (3D) fluorescence imaging at tens of nanometer resolution and are invaluable to investigate sub-cellular organization. The multitude of camera frames required to reconstruct a super-resolved image limits the typical throughput of these techniques to tens of cells per day, rendering these methods incompatible with large-scale cell biological or clinical application. STORM acquisition rates can be increased by over an order of magnitude, however the data volumes of about 40 TB a day and concomitant analysis burdens exceed the capacity of existing workflows. Here we present an integrated platform which transforms SMLM from a trick-pony technique into a work horse for cell biology. We leverage our developments in microscopy-specific data compression, distributed storage, and distributed analysis to automatically perform real-time localization analysis, which enable SMLM at throughputs of 10,000 cells a day. We implemented these advances in a fully-integrated environment that supports a highly-flexible architecture for distributed analysis, enabling quickly- and graphically-reconfigurable analyses to be automatically initiated from the microscope during acquisition, remotely executed, and even feedback and queue new acquisition tasks on the microscope. We demonstrate the utility of this framework by imaging hundreds of cells per well in multi-well sample formats. Our platform, the PYthon-Microscopy Environment (PYME), is easily configurable for hardware control on custom microscopes, and includes a plugin framework so users can readily extend all components of their imaging, visualization, and analysis pipeline. PYME is cross-platform, open source, and efficiently puts high-caliber visualization and analysis tools into the hands of both microscope developers and users.

---

Super-resolution Single-Molecule Localization Microscopy (SMLM) offers a roughly 10-fold improvement in resolution over conventional, diffraction-limited fluorescence microscopy, but it does so at the expense of acquisition time, data volume, and analysis overhead [1]. For SMLM techniques such as (d)STORM/(F)PALM, a single region of interest (ROI) a few ten microns in diameter usually requires a series of 10,000 to 100,000 camera raw data frames. These are typically acquired at 50 frames per second (FPS), meaning that a day of diligent manual imaging yields only a few tens of fields of view (Figure 1a). As a result, the majority of SMLM applications have addressed biological questions that can be answered with just a handful of super-resolved images, and have steered clear of questions requiring large sample sizes. A few rare and impressive quantitative investigations of phenomena that required sample sizes of hundreds of cells have been performed, but these required extensive data collection efforts spanning months to years [2]. Efforts to automate SMLM image acquisition [3–5] have reduced the amount of time the operator needs to spend in front of the microscope, relieving some of the tedium of acquiring large volumes of data, but have only resulted in modest improvements in overall throughput.

**Figure 1:**

High-throughput SMLM. (a) Example timelines for SMLM acquisition of 36,000-frame ROIs performed at 50 FPS manually and automated at 800 FPS. (b) Schematic of automated multicolor 3D biplanar-astigmatism SMLM microscope. Mot. S.: motorized sample stage; OBJ: objective; DM1-3: dichroic mirrors; QBF: quad-band filter; TL: tube lens; CL: cylindrical lens; L1-2: relay lenses; BM: biplane module; BS: beamsplitter cube; Man. S.: manual translation stage; EF1-2: emission filters. (c) Diagram of scalable data pipeline for real-time localization and automated post-localization analysis.

By using sCMOS cameras [6] and high laser intensities it is possible to acquire SMLM data an order of magnitude faster [7, 8] than the typical 50 FPS, without a major loss in data quality. However, automating SMLM imaging at these high frame rates generates data at a rate of 800 Mb/s (70 TB/day) posing unique challenges for both data storage and analysis. The analysis burden is further compounded by the need to account for sCMOS-specific noise characteristics (which are more complex than those of EMCCDs [6]) in order to obtain high quality localization data. As a result, fast (> 400 FPS) SMLM imaging, has been largely restricted to 2D and has entailed a number of manual steps, both in image acquisition and analysis [6, 7, 9]. To deliver a truly high-throughput automated SMLM platform operating at sCMOS speeds represents a significant technological challenge requiring advances across microscope hardware, data handling, and analysis routines.

Here we present an integrated high-throughput SMLM platform operating at sCMOS speeds, transforming SMLM from an imaging technique specialized for small sample sizes into a high-throughput quantitative tool. We leverage our developments in data compression, distributed storage, and distributed analysis to automatically perform real-time localization analysis, and additionally present a flexible architecture for distributed and automatic post-localization analysis and feedback-based imaging workflows. Our multicolor 3D SMLM system is capable of imaging 10,000 mammalian cells a day, or entire studies configured on multiwell plates. The microscope control, data storage, and analysis pipeline integration is readily accessible to the community through the open-source PYthon-Microscopy Environment (PYME) [10], which additionally features advanced visualization [11] and plugin extensibility, making it a viable tool for complete and customized SMLM workflows.
