## Supplemental Table 1 for "An Integrated Platform for High-Throughput Nanoscopy"

### Sheet: Primers and activator oligos
	For LAD1 library	For LAD2 library
Forward PCR primer with T7	GCCGTACGGATAATACGACTCACTATAGGG GCGTCGTTATGGTGCAACGT	GCCGTACGGATAATACGACTCACTATAGGG GTGGTAAAGCTCCGCGGCTT
Reverse PCR primer	TTGTCGCACGTTCGGTGTCG	TCGTTCCGCATTGACCAATC
Reverse transcription primer	/5Alex647N/TTGTCGCACGTTCGGTGTCG	/5Alex647N/TCGTTCCGCATTGACCAATC
Activator oligos	CGCAACGCTTCGACACCGAACGTGCGACAA	GGGACGGTTCGATTGGTCAATGCGGAACGA
