## Supplemental Table 3 for "An Integrated Platform for High-Throughput Nanoscopy"

### Sheet: Primers
	For Chr22 library
Forward PCR primer with T7	GCCGTACGGATAATACGACTCACTATAGGG CCCGCGTTAACCATACACCG
Reverse PCR primer	CATCGAAGCGTGTGGCTACC
Reverse transcription primer	/5Biosg/ CATCGAAGCGTGTGGCTACC
